# Gut microbiome structure and adrenocortical activity in dogs with aggressive and phobic behavioral disorders

**DOI:** 10.1101/573865

**Authors:** E Mondo, M Barone, M Soverini, F D’Amico, M Cocchi, C Petrulli, M Mattioli, G Marliani, M Candela, PE Accorsi

## Abstract

Accompanying human beings since the Paleolithic period, dogs has been recently regarded as a reliable model for the study of the gut microbiome connections with health and disease. In order to provide some glimpses on the connections between the gut microbiome layout and host behavior, we profiled the phylogenetic composition and structure of the canine gut microbiome of dogs with aggressive (n = 17), phobic (n = 15) and normal behavior (n = 17). According to our findings, aggressive behavioral disorder was found to be characterized by a peculiar gut microbiome structure, with high biodiversity and enrichment in generally subdominant bacterial genera. On the other hand, phobic dogs were enriched in *Lactobacillus*, a bacterial genus with known probiotic and psychobiotic properties. Although further studies are needed to validate our findings, our work supports the intriguing opportunity that different behavioral phenotypes in dogs may be associated with peculiar gut microbiome layouts, suggesting possible connections between the gut microbiome and the central nervous system and indicating the possible adoption of probiotic interventions aimed at restoring a balanced host-symbiont interplay for mitigating behavioral disorders.
