## Supplemental Table 1 for "Gut microbiome structure and adrenocortical activity in dogs with aggressive and phobic behavioral disorders"

### Sheet: metadata
#SampleID	Study group	Sex	Kennel	Age (years)
WOOLF	Ag	M	Persi	6
WILLY	Ag	M	Loiano	8
REXPT	Ag	M	Giovannetto	7
REX	Ag	M	Persi	10
RUPERT	Ag	M	Loiano	6
SNOOP	Ag	M	Loiano	1
TYSON	Ag	M	Loiano	6
NETTUNO	Ag	M	Persi	8
PEPE	Ag	M	Loiano	6
RE	Ag	M	Loiano	4
JAGO	Ag	M	Persi	7
POLDO	Ag	M	Loiano	9
SASHA	Ag	F	Loiano	12
LILITH	Ag	F	Persi	8
CI2A	Ag	M	Imola	-
PLUTO	Ag	M	Persi	3
SPANK	Ag	M	Loiano	7
CG4F	Fo	F	Giovannetto	-
CG3F	Fo	F	Giovannetto	-
CI4F	Fo	F	Imola	-
CI5F	Fo	M	Imola	-
ROGER	Fo	M	Loiano	4
DINA	Fo	F	Persi	10
DIDI	Fo	F	Loiano	6
FRANCO	Fo	M	Persi	6
LOLLO	Fo	M	Loiano	4
TAO	Fo	M	Loiano	8
CG2F	Fo	M	Giovannetto	-
CI3F	Fo	M	Imola	-
LUISA	Fo	F	Persi	13
OLIVIA	Fo	F	Loiano	12
CASH	Fo	M	Persi	6
LIO	No	M	Persi	1
GIORGIO	No	M	Persi	10
DASH	No	M	Persi	7
CI6N	No	F	Imola	-
MOLLICA	No	M	Persi	9
AVON	No	M	Loiano	10
RUDY	No	M	Loiano	10
MIA	No	F	Persi	2
TASHI	No	M	Loiano	10
LEA	No	F	Persi	2
SALLY	No	F	Loiano	4
SHILA	No	F	Persi	5
CI1N	No	F	Imola	-
ISOLA	No	F	Loiano	1
CG1N	No	M	Giovannetto	-
CI7N	No	F	Imola	-
NIKITA	No	F	Persi	8
Table S1. Metadata of the enrolled cohort

### Sheet: summary
	Aggressive	Phobic	Normal
Number	17	15	17
Age (years; mean ± SD)	6.8 ± 2.6	7.7 ± 3.3	6.1 ± 3.7
Gender (male/female)	15/2	8/7	8/9
Table S1. Summary of the metadata of the enrolled cohort
